# DRAFT: graph-recurrent learning of dynamic gene regulatory networks along single-cell multi-omics trajectories

**DOI:** 10.64898/2026.11.17.767145

**Authors:** Zehua Zhang, Pallavi Santhi Sekhar, Patrick van Nierop y Sanchez, Ingrid Lohmann, Britta Velten

## Abstract

Single-cell multi-omics data offer an opportunity to resolve how gene regulatory networks (GRNs) are rewired during cell-fate transitions, but most existing methods infer static snapshots, ignore temporal dependencies or assume linear regulation. Here we present DRAFT, a deep learning framework that combines graph attention with recurrent temporal memory to infer dynamic GRNs from time-resolved single-cell multi-omics data. On simulated data, DRAFT outperforms existing methods in accuracy and temporal smoothness. In mouse cellular reprogramming and *Drosophila* adult spermatogenesis, it recovers interactions supported by independent ChIP-seq, perturbation and Hi-C data, together with known stage-specific regulators. By inferring regulatory activity from dynamic network structure rather than expression alone, DRAFT identifies regulators whose activity precedes their transcriptional peak, including the candidate early germline regulator *Mondo*. Germline-specific *Mondo* knockdown alters germline stem cell number and expression of the predicted targets *kuz* and *mamo*. DRAFT also enables nonlinear alignment of co-developing lineages and reveals stage-specific cell–cell communication.
