## Supplementary Table 2 for "DRAFT: graph-recurrent learning of dynamic gene regulatory networks along single-cell multi-omics trajectories"

### Sheet: Supplementary Table 2
Supplementary Table 2 | Literature evidence for the transcription factors shown in Fig. 4g
a Transcription factors in Fig. 4g
Stage (Fig. 4g)	TF	Rank in edge clusters	Badge	Evidence type	Cells or stage studied	Published function	References (b)
GSC/Gb	esg	EC0 #2	Solid	Testis loss of function (niche cells); germline expression	GSCs (expression); hub cells and CySCs (function)	Expressed in male GSCs and early spermatogonia. Required in hub cells to keep hub identity; in CySCs its loss causes CySC differentiation and non-autonomous GSC loss.	1, 2, 3
GSC/Gb	Dref	EC0 #8	Solid	Testis germline loss of function	Male GSCs	A temperature-sensitive Dref allele shows that DREF is required for male GSC maintenance; mutant GSCs show reduced TGF-β reporter activity and premature Bam expression. The NuRD components Mi-2 and Caf1 counteract DREF.	4
GSC/Gb	ovo	EC0 #9	Solid	Testis germline loss of function	Male GSCs; embryonic primordial germ cells	Identified in the original SCENIC+ analysis of this dataset and validated by CRISPR knockout as a GSC regulator. Maternal Ovo is required in primordial germ cells for germline development in both sexes.	5, 6
GSC/Gb	Mondo	EC9 #1	Solid	Testis germline loss of function (this study)	Male GSCs	Germline knockdown (nos-GAL4 > Mondo RNAi) increases GSC number; Mondo and kuz decrease and mamo increases in GSCs (smFISH).	This study (Fig. 5)
GSC/Gb	bigmax	EC9 #5	Dashed	Binding partner of a validated TF	Not studied in the gonad	Drosophila Mlx, which forms the Mondo–Mlx complex that controls sugar-responsive transcription. Shown because its partner Mondo is validated in this study.	7
Sp2-16	Xrp1	EC5 #1; EC6 #4	Dashed	Function outside the gonad	Imaginal discs and other tissues	bZIP stress-response factor. In ribosomal-protein mutant cells it reduces translation and growth and drives their elimination by cell competition, through PERK-dependent eIF2α phosphorylation; it also acts in the p53-dependent DNA damage response and limits the accumulation of abnormal cells. No testis or germline data; shown as the highest-ranked TF in EC5.	8, 9, 10
Sp2-16	Mondo	EC5 #6; EC9 #1	Solid	Testis germline loss of function (this study)	Male GSCs (spermatogonia not measured)	Same experiment as above. EC9, which Mondo leads, peaks at Sp-2 and Sp-4.	This study (Fig. 5)
Sp2-16	bigmax	EC9 #5	Dashed	Binding partner of a validated TF	Not studied in the gonad	As above.	7
Sp2-16	foxo	EC5 #7; EC9 #10	Solid	Testis loss of function (whole-animal mutant)	Undifferentiated germ cells	foxo mutant (foxo25/foxo21) testes contain more undifferentiated germ cells marked by dotted fusomes (Supplementary Fig. 9 of the reference).	11
Sp2-16	cnc	EC5 #10; EC9 #9	Solid	Testis germline loss of function	Transit-amplifying spermatogonia	Germline (bam-Gal4) knockdown of cnc, the Nrf2 orthologue, affects transit-amplifying spermatogonial divisions, which CG8005 controls through oxidative stress.	12
1°Sc	EcR	EC4 #1	Solid	Testis loss of function (somatic cells); male-sterile screen allele	CySCs and GSCs; primary spermatocyte cysts and spermatids (screen allele)	Dominant-negative EcR causes loss of GSCs and CySCs; ecdysone signalling acts autonomously in the CySC lineage and non-autonomously in GSCs. The P-element allele EcR[06410] is male sterile, with defects reported in primary spermatocyte cysts and spermatids.	13, 14, 15
1°Sc	usp	EC4 #9; EC7 #10	Solid	Testis loss of function (somatic cells)	CySCs and GSCs	Dominant-negative usp, the EcR heterodimer partner, causes loss of GSCs and CySCs, acting autonomously in the CySC lineage.	13
2°Sc	ken	EC1 #1; EC2 #1; EC8 #9	Solid	Testis loss of function (somatic cells)	CySCs	Required autonomously in CySCs, but not GSCs, for self-renewal; represses the JAK-STAT inhibitor Ptp61F. Misexpression in the CySC lineage drives self-renewal of somatic cells and, non-autonomously, of germ cells outside the niche.	16
2°Sc	dsx	EC1 #7; EC2 #6; EC8 #1	Solid	Testis loss of function (somatic cells)	CySCs and their progeny	DsxM acts downstream of the JAK-STAT target Chinmo to keep CySCs and their progeny male; ectopic DsxM partly rescues the feminization caused by chinmo loss. dsx knockdown in cyst cells (eya-Gal4) affects somatic and germ cells of the testis.	17
2°Sc	Eip78C	EC1 #3; EC8 #5	Dashed	Ovary germline loss of function	Female germline	Ecdysone-induced nuclear receptor E78. Required for formation of the ovarian GSC niche and, in the germline, for follicle survival and egg production.	18
2°Sc	Mitf	EC2 #3	Dashed	Testis activity reporter	Meiotic spermatocytes	Mitf (TFEB orthologue, lysosome biogenesis): its activity reporter rises in meiotic spermatocytes together with lysosome activation, and falls with age along with a Mitf-target V-ATPase subunit.	19
b References
No.	PMID	Reference					DOI
1	11902678	Streit, A., Bernasconi, L., Sergeev, P., Cruz, A. & Steinmann-Zwicky, M. mgm 1, the earliest sex-specific germline marker in Drosophila, reflects expression of the gene esg in male stem cells. Int. J. Dev. Biol. 46, 159–166 (2002).					—
2	24794442	Voog, J. et al. Escargot restricts niche cell to stem cell conversion in the Drosophila testis. Cell Rep. 7, 722–734 (2014).					https://doi.org/10.1016/j.celrep.2014.04.025
3	38987866	Kong, R. et al. A regulatory loop of JAK/STAT signalling and its downstream targets represses cell fate conversion and maintains male germline stem cell niche homeostasis. Cell Prolif. 57, e13648 (2024).					https://doi.org/10.1111/cpr.13648
4	31226128	Angulo, B. et al. DREF genetically counteracts Mi-2 and Caf1 to regulate adult stem cell maintenance. PLoS Genet. 15, e1008187 (2019).					https://doi.org/10.1371/journal.pgen.1008187
5	40695849	van Nierop y Sanchez, P. et al. Dissecting the enhancer gene regulatory network in early Drosophila spermatogenesis. Nat. Commun. 16, 6766 (2025).					https://doi.org/10.1038/s41467-025-62046-9
6	28059165	Hayashi, M. et al. Conserved role of Ovo in germline development in mouse and Drosophila. Sci. Rep. 7, 40056 (2017).					https://doi.org/10.1038/srep40056
7	23593032	Havula, E. et al. Mondo/ChREBP-Mlx-regulated transcriptional network is essential for dietary sugar tolerance in Drosophila. PLoS Genet. 9, e1003438 (2013).					https://doi.org/10.1371/journal.pgen.1003438
8	30078730	Lee, C.-H. et al. A regulatory response to ribosomal protein mutations controls translation, growth, and cell competition. Dev. Cell 46, 456–469 (2018).					https://doi.org/10.1016/j.devcel.2018.07.003
9	34871307	Ochi, N. et al. Cell competition is driven by Xrp1-mediated phosphorylation of eukaryotic initiation factor 2α. PLoS Genet. 17, e1009958 (2021).					https://doi.org/10.1371/journal.pgen.1009958
10	42758759	Khan, C., Rusan, N. M. & Baker, N. E. Dual contributions of Xrp1 to genome integrity through the DNA damage response and cell competition. PLoS Genet. 22, e1012309 (2026).					https://doi.org/10.1371/journal.pgen.1012309
11	25959206	Xing, Y., Su, T. T. & Ruohola-Baker, H. Tie-mediated signal from apoptotic cells protects stem cells in Drosophila melanogaster. Nat. Commun. 6, 7058 (2015).					https://doi.org/10.1038/ncomms8058
12	33193998	Chen, W. et al. CG8005 mediates transit-amplifying spermatogonial divisions via oxidative stress in Drosophila testes. Oxid. Med. Cell. Longev. 2020, 2846727 (2020).					https://doi.org/10.1155/2020/2846727
13	25093968	Li, Y., Ma, Q., Cherry, C. M. & Matunis, E. L. Steroid signaling promotes stem cell maintenance in the Drosophila testis. Dev. Biol. 394, 129–141 (2014).					https://doi.org/10.1016/j.ydbio.2014.07.016
14	8244010	Castrillon, D. H. et al. Toward a molecular genetic analysis of spermatogenesis in Drosophila melanogaster: characterization of male-sterile mutants generated by single P element mutagenesis. Genetics 135, 489–505 (1993).					https://doi.org/10.1093/genetics/135.2.489
15	9550716	Fabrizio, J. J., Hime, G., Lemmon, S. K. & Bazinet, C. Genetic dissection of sperm individualization in Drosophila melanogaster. Development 125, 1833–1843 (1998).					https://doi.org/10.1242/dev.125.10.1833
16	22580161	Issigonis, M. & Matunis, E. The Drosophila BCL6 homolog Ken and Barbie promotes somatic stem cell self-renewal in the testis niche. Dev. Biol. 368, 181–192 (2012).					https://doi.org/10.1016/j.ydbio.2012.04.034
17	25453558	Ma, Q., Wawersik, M. & Matunis, E. L. The Jak-STAT target Chinmo prevents sex transformation of adult stem cells in the Drosophila testis niche. Dev. Cell 31, 474–486 (2014).					https://doi.org/10.1016/j.devcel.2014.10.004
18	25624267	Ables, E. T., Bois, K. E., Garcia, C. A. & Drummond-Barbosa, D. Ecdysone response gene E78 controls ovarian germline stem cell niche formation and follicle survival in Drosophila. Dev. Biol. 400, 33–42 (2015).					https://doi.org/10.1016/j.ydbio.2015.01.013
19	39989905	Butsch, T. J., Johnson, A. E. & Bohnert, K. A. Meiotic activation of Mitf/TFEB declines with age in the Drosophila testis. MicroPubl. Biol. (2025).					https://doi.org/10.17912/micropub.biology.001509
Selection. Each TF ranks among the top 10 of the edge clusters assigned to its stage (GSC/Gb: EC0, EC9; Sp2-16: EC5, EC6, EC9; 1°Sc: EC4, EC7, EC11; 2°Sc: EC1, EC2, EC8). Rank = number of unique target genes of the TF within the edge cluster; transposable-element entries are excluded. The full top-10 lists are shown in Supplementary Fig. 8.
Evidence. For GSC/Gb and Sp2-16, TFs with published male-germline functional data are shown. No top-ranked TF in the spermatocyte clusters has such data, so for 1°Sc and 2°Sc the criterion is functional data in the testis (any cell type) or in the germline of either sex, and each TF is shown once, at the stage where it ranks best. bigmax (binding partner of Mondo) and Xrp1 (highest-ranked TF in E…
Badge. Solid: loss-of-function data in the Drosophila testis (published or this study). Dashed: indirect evidence only (binding partner, function outside the gonad, ovary data or activity reporter). A solid badge does not imply that the TF acts in germ cells at the stage shown: for esg, EcR, usp, ken and dsx the testis phenotypes arise in somatic cells (hub cells, CySCs and their progeny).
Literature search (27 October 2026): FlyBase FB2026_03 phenotype annotations for all 272 TFs, followed by PubMed and Europe PMC searches for each top-ranked TF; each statement was checked against the abstract of the cited reference. Top-ranked TFs without testis or germline data (for example TFAM, Hr4 and Hr96) are not shown.
