## Supplementary Table 4 for "DRAFT: graph-recurrent learning of dynamic gene regulatory networks along single-cell multi-omics trajectories"

### Sheet: Supplementary Table 4
Supplementary Table 4 | TFs whose network centrality peak is offset from their RNA expression peak and that are edge-cluster hubs in their peak window
TF	FlyBase ID	Network centrality peak	RNA expression peak	Peak offset (stages)	Network peak relative to RNA peak	Peak window	Edge cluster	Rank in edge cluster	Seeds with the same direction (of 5)	Seeds with an offset of ≥3 stages (of 5)	Offset also found with SCENIC+
Dref	FBgn0015664	GSC	2° Sc_1	9	Earlier	GSC to Gb	EC0	10	5/5	5/5	Yes
NK7.1	FBgn0024321	Gb	2° Sc_1	8	Earlier	GSC to Sp-2	EC0	1	4/5	5/5	n.a. (no targets)
bigmax	FBgn0039509	Sp-2	1° Sc_1	4	Earlier	Gb to Sp-4	EC9	5	3/5	2/5	n.a. (no eRegulon)
cnc	FBgn0262975	Sp-2	1° Sc_1	4	Earlier	Gb to Sp-4	EC9	9	5/5	5/5	No
cic	FBgn0262582	Sp-4	1° Sc_2	4	Earlier	Sp-2 to Sp-8	EC5	2	5/5	4/5	n.a. (no eRegulon)
Max	FBgn0017578	Sp-4	2° Sc_1	6	Earlier	Sp-2 to Sp-8	EC5	5	5/5	5/5	n.a. (no eRegulon)
Mondo	FBgn0032940	Sp-4	1° Sc_2	4	Earlier	Sp-2 to Sp-8	EC9	1	5/5	5/5	No
Usf	FBgn0029711	Sp-4	2° Sc_3	4	Earlier	Sp-2 to Sp-8	EC9	3	5/5	4/5	n.a. (no eRegulon)
Xrp1	FBgn0261113	Sp-8	GSC	4	Later	Sp-4 to Sp-16	EC5	1	4/5	3/5	n.a. (no eRegulon)
Mnt	FBgn0023215	Sp-8	2° Sc_1	5	Earlier	Sp-4 to Sp-16	EC5	3	3/5	5/5	n.a. (no eRegulon)
crp	FBgn0001994	Sp-16	GSC	5	Later	Sp-8 to 1° Sc_1	EC6	2	5/5	4/5	No
CG12236	FBgn0029822	Sp-16	2° Sc_1	4	Earlier	Sp-8 to 1° Sc_1	EC6	3	5/5	4/5	n.a. (no eRegulon)
CG6276	FBgn0038316	Sp-16	2° Sc_1	3	Earlier	Sp-8 to 1° Sc_1	EC6	6	4/5	4/5	n.a. (no eRegulon)
EcR	FBgn0000546	1° Sc_2	2° Sc_6	7	Earlier	1° Sc_1 to 1° Sc_3	EC4	1	4/5	4/5	n.a. (no eRegulon)
Rel	FBgn0014018	1° Sc_2	GSC	7	Later	1° Sc_1 to 1° Sc_3	EC7	4	5/5	3/5	n.a. (no eRegulon)
svp	FBgn0003651	1° Sc_3	2° Sc_6	6	Earlier	1° Sc_2 to 2° Sc_1	EC11	5	5/5	5/5	n.a. (no eRegulon)
salr	FBgn0000287	2° Sc_2	2° Sc_6	4	Earlier	2° Sc_1 to 2° Sc_3	EC1	2	5/5	4/5	n.a. (no targets)
Eip78C	FBgn0004865	2° Sc_2	2° Sc_6	4	Earlier	2° Sc_1 to 2° Sc_3	EC1	3	5/5	5/5	n.a. (no eRegulon)
Kr-h2	FBgn0266449	2° Sc_2	2° Sc_6	4	Earlier	2° Sc_1 to 2° Sc_3	EC1	5	5/5	5/5	n.a. (no eRegulon)
Mitf	FBgn0263112	2° Sc_3	GSC	10	Later	2° Sc_2 to 2° Sc_4	EC2	3	5/5	5/5	n.a. (no eRegulon)
CHES-1-like	FBgn0029504	2° Sc_3	GSC	10	Later	2° Sc_2 to 2° Sc_4	EC2	9	5/5	4/5	No
Hr96	FBgn0015240	2° Sc_4	1° Sc_2	3	Later	2° Sc_3 to 2° Sc_5	EC10	2	5/5	2/5	n.a. (no targets)
srp	FBgn0003507	2° Sc_4	2° Sc_1	3	Later	2° Sc_3 to 2° Sc_5	EC10	3	4/5	4/5	Yes
Network centrality: summed weight of the TF's selected TF–target gene edges at each stage of the dense network, smoothed over stages (Gaussian, σ = 0.5 stage). RNA expression: mean log-normalized expression of the TF in the germ cells of each stage. Peak offset: smallest distance between the stages within 95% of the maximum of the two profiles, so it can be smaller than the distance between the t…
Edge cluster: cluster from edge clustering of the reconstructed networks (12 clusters); labels are the indices of the clustering used for the screen. Rank: rank among all TFs of the cluster by number of target genes within the peak window (1, most). Target genes in window: distinct target genes of the TF in that cluster within the window. Edge-cluster edges in window: share of all edges of the cl…
Seeds: number of the five DRAFT models (random seeds 2024–2028, including the seed-2025 model used for the screen) in which the network peak lies on the same side of the RNA peak as in the seed-2025 model, and in which the offset is at least three stages. Network peaks of each model: second sheet.

### Sheet: Per-seed network peaks
Supplementary Table 4 (continued) | Network centrality peak of each TF in the five DRAFT models
TF	RNA expression peak	Seed 2024	Seed 2025	Seed 2026	Seed 2027	Seed 2028	Seeds with the same direction (of 5)	Seeds with an offset of ≥3 stages (of 5)
Dref	2° Sc_1	Gb (earlier, ≥3)	GSC (earlier, ≥3)	GSC (earlier, ≥3)	Gb (earlier, ≥3)	GSC (earlier, ≥3)	5/5	5/5
NK7.1	2° Sc_1	Gb (earlier, ≥3)	Gb (earlier, ≥3)	1° Sc_1 (earlier, ≥3)	Sp-16 (earlier, ≥3)	2° Sc_4 (later, ≥3)	4/5	5/5
bigmax	1° Sc_1	Sp-2 (earlier, ≥3)	Sp-2 (earlier, ≥3)	Sp-16 (earlier)	2° Sc_2 (later)	1° Sc_2 (later)	3/5	2/5
cnc	1° Sc_1	Sp-4 (earlier, ≥3)	Sp-2 (earlier, ≥3)	Gb (earlier, ≥3)	Sp-2 (earlier, ≥3)	Gb (earlier, ≥3)	5/5	5/5
cic	1° Sc_2	Gb (earlier, ≥3)	Sp-4 (earlier, ≥3)	GSC (earlier)	Sp-8 (earlier, ≥3)	Sp-2 (earlier, ≥3)	5/5	4/5
Max	2° Sc_1	Sp-4 (earlier, ≥3)	Sp-4 (earlier, ≥3)	GSC (earlier, ≥3)	Sp-8 (earlier, ≥3)	Sp-2 (earlier, ≥3)	5/5	5/5
Mondo	1° Sc_2	Sp-2 (earlier, ≥3)	Sp-4 (earlier, ≥3)	Gb (earlier, ≥3)	Sp-2 (earlier, ≥3)	Sp-2 (earlier, ≥3)	5/5	5/5
Usf	2° Sc_3	Sp-2 (earlier, ≥3)	Sp-4 (earlier, ≥3)	Gb (earlier, ≥3)	1° Sc_3 (earlier)	Gb (earlier, ≥3)	5/5	4/5
Xrp1	GSC	Sp-8 (later, ≥3)	Sp-8 (later, ≥3)	Sp-2 (later)	Sp-8 (later, ≥3)	GSC (same stage)	4/5	3/5
Mnt	2° Sc_1	Sp-4 (earlier, ≥3)	Sp-8 (earlier, ≥3)	2° Sc_6 (later, ≥3)	Sp-8 (earlier, ≥3)	2° Sc_4 (later, ≥3)	3/5	5/5
crp	GSC	Sp-4 (later, ≥3)	Sp-16 (later, ≥3)	Sp-8 (later, ≥3)	Sp-8 (later)	Sp-8 (later, ≥3)	5/5	4/5
CG12236	2° Sc_1	Sp-16 (earlier, ≥3)	Sp-16 (earlier, ≥3)	1° Sc_2 (earlier)	Sp-16 (earlier, ≥3)	Sp-16 (earlier, ≥3)	5/5	4/5
CG6276	2° Sc_1	Sp-16 (earlier, ≥3)	Sp-16 (earlier, ≥3)	Sp-16 (earlier, ≥3)	Sp-16 (earlier, ≥3)	2° Sc_3 (later)	4/5	4/5
EcR	2° Sc_6	GSC (earlier, ≥3)	1° Sc_2 (earlier, ≥3)	GSC (earlier, ≥3)	GSC (earlier, ≥3)	2° Sc_6 (same stage)	4/5	4/5
Rel	GSC	Gb (later)	1° Sc_2 (later, ≥3)	Gb (later)	Sp-16 (later, ≥3)	Sp-16 (later, ≥3)	5/5	3/5
svp	2° Sc_6	2° Sc_2 (earlier, ≥3)	1° Sc_3 (earlier, ≥3)	2° Sc_2 (earlier, ≥3)	2° Sc_3 (earlier, ≥3)	2° Sc_3 (earlier, ≥3)	5/5	5/5
salr	2° Sc_6	2° Sc_3 (earlier, ≥3)	2° Sc_2 (earlier, ≥3)	2° Sc_2 (earlier, ≥3)	2° Sc_4 (earlier)	2° Sc_2 (earlier, ≥3)	5/5	4/5
Eip78C	2° Sc_6	1° Sc_2 (earlier, ≥3)	2° Sc_2 (earlier, ≥3)	2° Sc_2 (earlier, ≥3)	2° Sc_1 (earlier, ≥3)	2° Sc_2 (earlier, ≥3)	5/5	5/5
Kr-h2	2° Sc_6	Sp-8 (earlier, ≥3)	2° Sc_2 (earlier, ≥3)	1° Sc_2 (earlier, ≥3)	Sp-16 (earlier, ≥3)	Sp-2 (earlier, ≥3)	5/5	5/5
Mitf	GSC	1° Sc_1 (later, ≥3)	2° Sc_3 (later, ≥3)	2° Sc_3 (later, ≥3)	2° Sc_2 (later, ≥3)	2° Sc_2 (later, ≥3)	5/5	5/5
CHES-1-like	GSC	Sp-8 (later, ≥3)	2° Sc_3 (later, ≥3)	2° Sc_2 (later, ≥3)	2° Sc_1 (later, ≥3)	Sp-4 (later)	5/5	4/5
Hr96	1° Sc_2	2° Sc_6 (later, ≥3)	2° Sc_4 (later, ≥3)	2° Sc_2 (later)	2° Sc_2 (later)	1° Sc_3 (later)	5/5	2/5
srp	2° Sc_1	2° Sc_6 (later, ≥3)	2° Sc_4 (later, ≥3)	2° Sc_6 (later, ≥3)	1° Sc_2 (earlier)	2° Sc_4 (later, ≥3)	4/5	4/5
Each cell gives the stage of the network centrality peak in that model and its position relative to the RNA expression peak (earlier, later or same stage); ≥3: offset of at least three stages. Same direction: the network peak lies on the same side of the RNA peak as in the seed-2025 model, which was used for the screen.
