## Supplementary Table 7 for "DRAFT: graph-recurrent learning of dynamic gene regulatory networks along single-cell multi-omics trajectories"

### Sheet: Supplementary Table 7
Supplementary Table 7 | Pairing of somatic and germline stages by dynamic time warping
a Germline receivers (soma → germline scores)
Germline stage	Aligned position on the somatic axis (1–8)	Somatic sender expression taken from	Nearest somatic time point
GSC	1.00	CySC (100%)	CySC
Gb	2.08	eSCC-1 (92%), eSCC-2 (8%)	eSCC-1
Sp-2	2.52	eSCC-1 (48%), eSCC-2 (52%)	eSCC-2
Sp-4	2.80	eSCC-1 (20%), eSCC-2 (80%)	eSCC-2
Sp-8	3.12	eSCC-2 (88%), eSCC-3 (12%)	eSCC-2
Sp-16	3.85	eSCC-2 (15%), eSCC-3 (85%)	eSCC-3
1° Sc_1	4.84	eSCC-3 (16%), lSCC-1 (84%)	lSCC-1
1° Sc_2	5.09	lSCC-1 (91%), lSCC-2 (9%)	lSCC-1
1° Sc_3	5.33	lSCC-1 (67%), lSCC-2 (33%)	lSCC-1
2° Sc_1	5.68	lSCC-1 (32%), lSCC-2 (68%)	lSCC-2
2° Sc_2	6.85	lSCC-2 (15%), lSCC-3 (85%)	lSCC-3
2° Sc_3	7.19	lSCC-3 (81%), SdA/SdB (19%)	lSCC-3
2° Sc_4	7.46	lSCC-3 (54%), SdA/SdB (46%)	lSCC-3
2° Sc_5	7.73	lSCC-3 (27%), SdA/SdB (73%)	SdA/SdB
2° Sc_6	8.00	SdA/SdB (100%)	SdA/SdB
b Somatic receivers (germline → soma scores)
Somatic group	Aligned position on the germline axis (1–15)	Germline sender expression taken from	Nearest germline stage
CySC	1.00	GSC (100%)	GSC
eSCC-1	1.87	GSC (13%), Gb (87%)	Gb
eSCC-2	4.71	Sp-4 (29%), Sp-8 (71%)	Sp-8
eSCC-3	6.11	Sp-16 (89%), 1° Sc_1 (11%)	Sp-16
lSCC-1	7.62	1° Sc_1 (38%), 1° Sc_2 (62%)	1° Sc_2
lSCC-2	10.45	2° Sc_1 (55%), 2° Sc_2 (45%)	2° Sc_1
lSCC-3	11.29	2° Sc_2 (71%), 2° Sc_3 (29%)	2° Sc_2
SdA	15.00	2° Sc_6 (100%)	2° Sc_6
SdB	15.00	2° Sc_6 (100%)	2° Sc_6
The alignment pairs the stages of the two lineages by dynamic time warping of their stage-specific network fingerprints (Methods). It is used only for the soma → germline and germline → soma scores; the hub sender is constant and needs no alignment.
Somatic axis: 1 CySC, 2 eSCC-1, 3 eSCC-2, 4 eSCC-3, 5 lSCC-1, 6 lSCC-2, 7 lSCC-3, 8 SdA/SdB. Germline axis: 1 GSC, 2 Gb, 3 Sp-2, 4 Sp-4, 5 Sp-8, 6 Sp-16, 7–9 1° Sc_1–3, 10–15 2° Sc_1–6.
SdA and SdB are parallel terminal branches of the cyst lineage and form one somatic time point (SdA/SdB, mean expression of the two groups), placed at the last germline stage. Between lSCC-3 and SdA/SdB the path is linear.
At a non-integer position, sender expression is interpolated linearly between the two neighbouring time points; their weights are given in parentheses. Nearest: the time point closest to the aligned position.
