## Supplementary Tables 8 and 9 for "DRAFT: graph-recurrent learning of dynamic gene regulatory networks along single-cell multi-omics trajectories"

### Sheet: A Literature pairs
Supplementary Table 8 | Literature-supported ligand–receptor pairs of the adult Drosophila testis used as the reference set
Direction	Pathway	Ligand (sender)	Receptor (receiver)	Reported receiver	Ligand–receptor pairs	Pairs listed	Pairs evaluated	Not evaluated because	Reported function in the adult testis	References	DOI
Hub → germline	JAK/STAT	Upd1, Upd2, Upd3	Dome	GSC	Upd1, Upd2, Upd3 × Dome	3	3		Hub Upd activates JAK/STAT in GSCs; Stat92E maintains GSC adhesion to the hub through E-cadherin, and loss of hop or Stat92E depletes GSCs.	Kiger et al. 2001 [1]; Tulina & Matunis 2001 [2]; Leatherman & DiNardo 2010 [3]	https://doi.org/10.1126/science.1066707 https://doi.org/10.1126/science.1066700 https://doi.org/10.1038/ncb2086
Hub → germline	BMP	Dpp, Gbb	Tkv, Put, Sax	GSC	Dpp, Gbb × Tkv, Put, Sax	6	6		Hub Dpp and Gbb activate Tkv/Mad in GSCs and repress bam; receptor activation is confined to the hub–GSC interface and to GSC nanotubes inserted into the hub.	Kawase et al. 2004 [4]; Shivdasani & Ingham 2003 [5]; Schulz et al. 2004 [6]; Michel et al. 2011 [7]; Inaba et al. 2015 [8]	https://doi.org/10.1242/dev.01025 https://doi.org/10.1016/j.cub.2003.10.063 https://doi.org/10.1534/genetics.103.023184 https://doi.org/10.1038/ncomms1426 https://doi.org/10.1038/nature14602
Hub → germline	Wnt	Wg, Wnt4, Wnt6	Fz, Fz2, Fz3, Fz4, Arr	GSC	Wg, Wnt4, Wnt6 × Fz, Fz2, Fz3, Fz4, Arr	15	15		wg, Wnt4 and Wnt6 are expressed in hub cells and CySCs; Pangolin/Tcf eRegulons are active in GSCs, and somatic Wnt ligands maintain GSC number.	van Nierop y Sanchez et al. 2025 [9]	https://doi.org/10.1038/s41467-025-62046-9
Hub → soma	JAK/STAT	Upd1, Upd2, Upd3	Dome	CySC	Upd1, Upd2, Upd3 × Dome	3	3		Hub Upd activates JAK/STAT in CySCs; Stat92E maintains CySC self-renewal through Zfh1 and Chinmo.	Kiger et al. 2001 [1]; Tulina & Matunis 2001 [2]; Leatherman & DiNardo 2008 [10]; Flaherty et al. 2010 [11]	https://doi.org/10.1126/science.1066707 https://doi.org/10.1126/science.1066700 https://doi.org/10.1016/j.stem.2008.05.001 https://doi.org/10.1016/j.devcel.2010.02.006
Hub → soma	Hedgehog	Hh	Ptc, Smo	CySC	Hh × Ptc, Smo	2	2		Hub Hh is required for CySC self-renewal through Smo and Ci; hh is expressed in hub cells and ptc in CySCs.	Michel et al. 2012 [12]; Amoyel et al. 2013 [13]; Zhang et al. 2013 [14]; van Nierop y Sanchez et al. 2025 [9]	https://doi.org/10.1242/dev.075242 https://doi.org/10.1242/dev.086413 https://doi.org/10.1038/cr.2013.29 https://doi.org/10.1038/s41467-025-62046-9
Hub → soma	Wnt	Wg, Wnt4, Wnt6	Fz, Fz2, Fz3, Fz4, Arr	CySC	Wg, Wnt4, Wnt6 × Fz, Fz2, Fz3, Fz4, Arr	15	15		wg, Wnt4 and Wnt6 are expressed in hub cells and CySCs; Pangolin/Tcf eRegulons are active in CySCs, and canonical Wnt signalling in cyst cells forms the somatic permeability barrier.	van Nierop y Sanchez et al. 2025 [9]; Chen et al. 2022 [15]	https://doi.org/10.1038/s41467-025-62046-9 https://doi.org/10.3389/fcell.2022.877047
Hub → soma	Slit/Robo	Slit	Robo2	CySC	Slit–Robo2	1	0	Not in FlyPhoneDB	Hub Slit acts on Robo2 in CySCs and limits CySC competition for the niche.	Stine et al. 2014 [16]	https://doi.org/10.1371/journal.pgen.1004713
Soma → germline	BMP	Dpp, Gbb	Tkv, Put, Sax	GSC	Dpp, Gbb × Tkv, Put, Sax	6	6		CySCs express Dpp and Gbb, which activate Tkv/Mad in GSCs; CySCs are required for GSC self-renewal.	Kawase et al. 2004 [4]; Shivdasani & Ingham 2003 [5]; Leatherman & DiNardo 2010 [3]	https://doi.org/10.1242/dev.01025 https://doi.org/10.1016/j.cub.2003.10.063 https://doi.org/10.1038/ncb2086
Soma → germline	Wnt	Wg, Wnt4, Wnt6	Fz, Fz2, Fz3, Fz4, Arr	GSC	Wg, Wnt4, Wnt6 × Fz, Fz2, Fz3, Fz4, Arr	15	15		Wnt6 knockdown in cyst cells blocks GSC self-renewal; somatic Wnt ligands maintain GSC number.	Wang et al. 2021 [17]; van Nierop y Sanchez et al. 2025 [9]	https://doi.org/10.1016/j.yexcr.2021.112511 https://doi.org/10.1038/s41467-025-62046-9
Germline → soma	EGFR	Spi	Egfr	Cyst cells	Spi–Egfr	1	1		Germline Spitz, processed by Stet, activates EGFR in cyst cells; required for encapsulation of germ cells and for graded control of transit-amplifying divisions.	Kiger et al. 2000 [18]; Tran et al. 2000 [19]; Schulz et al. 2002 [20]; Sarkar et al. 2007 [21]; Hudson et al. 2013 [22]	https://doi.org/10.1038/35037606 https://doi.org/10.1038/35037613 https://doi.org/10.1242/dev.129.19.4523 https://doi.org/10.1016/j.cub.2007.06.048 https://doi.org/10.1371/journal.pone.0070678
Germline → soma	Notch	Dl	N	Transition-zone cyst cells	Dl–N	1	0	Not in the network gene set	Germline Delta activates Notch in cyst cells of the transition zone; required for survival of the germline lineage.	Ng et al. 2019 [23]	https://doi.org/10.1371/journal.pone.0222471
Pairs are all combinations of the ligands and receptors named for each pathway in the primary literature. A pair is evaluated when it is listed in FlyPhoneDB and both genes are network genes. All pairs act at the stem-cell stage (GSC or CySC) or, for germline → soma, in early cyst cells, and count as early in the benchmark.
Totals: 68 pairs listed, 66 evaluated (hub → germline 24, hub → soma 20, soma → germline 21, germline → soma 1). Reference numbers refer to the References sheet.

### Sheet: B DRAFT early pairs
Supplementary Table 9 | Literature-supported ligand–receptor pairs placed at an early stage by DRAFT
Direction	Pathway	Ligand–receptor	DRAFT models with an early peak	DRAFT peak stage (seed-2025 model; soma model)	Also early with the LR expression product	LR expression product peak stage	Shown in Fig. 6d	References
Hub → germline	JAK/STAT	Upd1–Dome	5/5	Sp-8	No	1° Sc_3	Yes	Kiger et al. 2001 [1]; Tulina & Matunis 2001 [2]; Leatherman & DiNardo 2010 [3]
Hub → germline	JAK/STAT	Upd2–Dome	5/5	Sp-8	No	1° Sc_3	Yes	Kiger et al. 2001 [1]; Tulina & Matunis 2001 [2]; Leatherman & DiNardo 2010 [3]
Hub → germline	JAK/STAT	Upd3–Dome	5/5	Sp-8	No	1° Sc_3	Yes	Kiger et al. 2001 [1]; Tulina & Matunis 2001 [2]; Leatherman & DiNardo 2010 [3]
Hub → germline	BMP	Dpp–Tkv	4/5	Sp-8	No	2° Sc_5		Kawase et al. 2004 [4]; Shivdasani & Ingham 2003 [5]; Schulz et al. 2004 [6]; Michel et al. 2011 [7]; Inaba et al. 2015 [8]
Hub → germline	BMP	Gbb–Tkv	4/5	Sp-8	No	2° Sc_5		Kawase et al. 2004 [4]; Shivdasani & Ingham 2003 [5]; Schulz et al. 2004 [6]; Michel et al. 2011 [7]; Inaba et al. 2015 [8]
Hub → germline	Wnt	Wg–Fz3	4/5	Sp-16	No	2° Sc_5		van Nierop y Sanchez et al. 2025 [9]
Hub → germline	Wnt	Wnt4–Fz3	4/5	Sp-16	No	2° Sc_5		van Nierop y Sanchez et al. 2025 [9]
Hub → germline	Wnt	Wnt6–Fz3	4/5	Sp-16	No	2° Sc_5		van Nierop y Sanchez et al. 2025 [9]
Hub → germline	Wnt	Wg–Fz4	3/5	Sp-16	No	2° Sc_1		van Nierop y Sanchez et al. 2025 [9]
Hub → germline	Wnt	Wnt4–Fz4	3/5	Sp-16	No	2° Sc_1		van Nierop y Sanchez et al. 2025 [9]
Hub → germline	Wnt	Wnt6–Fz4	3/5	Sp-16	No	2° Sc_1		van Nierop y Sanchez et al. 2025 [9]
Hub → soma	JAK/STAT	Upd1–Dome	1/1 (soma model)	eSCC-2	No	SdA		Kiger et al. 2001 [1]; Tulina & Matunis 2001 [2]; Leatherman & DiNardo 2008 [10]; Flaherty et al. 2010 [11]
Hub → soma	JAK/STAT	Upd2–Dome	1/1 (soma model)	eSCC-2	No	SdA		Kiger et al. 2001 [1]; Tulina & Matunis 2001 [2]; Leatherman & DiNardo 2008 [10]; Flaherty et al. 2010 [11]
Hub → soma	JAK/STAT	Upd3–Dome	1/1 (soma model)	eSCC-2	No	SdA		Kiger et al. 2001 [1]; Tulina & Matunis 2001 [2]; Leatherman & DiNardo 2008 [10]; Flaherty et al. 2010 [11]
Hub → soma	Wnt	Wg–Fz2	1/1 (soma model)	eSCC-1	No	SdB		van Nierop y Sanchez et al. 2025 [9]; Chen et al. 2022 [15]
Hub → soma	Wnt	Wnt4–Fz2	1/1 (soma model)	eSCC-1	No	SdB		van Nierop y Sanchez et al. 2025 [9]; Chen et al. 2022 [15]
Hub → soma	Wnt	Wnt6–Fz2	1/1 (soma model)	eSCC-1	No	SdB		van Nierop y Sanchez et al. 2025 [9]; Chen et al. 2022 [15]
Soma → germline	BMP	Gbb–Sax	5/5	GSC	No	1° Sc_3	Yes	Kawase et al. 2004 [4]; Shivdasani & Ingham 2003 [5]; Leatherman & DiNardo 2010 [3]
Soma → germline	Wnt	Wnt4–Arr	5/5	GSC	No	1° Sc_3	Yes	Wang et al. 2021 [17]; van Nierop y Sanchez et al. 2025 [9]
Soma → germline	Wnt	Wnt4–Fz	5/5	Gb	No	2° Sc_5	Yes	Wang et al. 2021 [17]; van Nierop y Sanchez et al. 2025 [9]
Soma → germline	Wnt	Wnt4–Fz2	5/5	Gb	No	2° Sc_4	Yes	Wang et al. 2021 [17]; van Nierop y Sanchez et al. 2025 [9]
Soma → germline	Wnt	Wnt4–Fz3	5/5	Sp-16	No	2° Sc_3	Yes	Wang et al. 2021 [17]; van Nierop y Sanchez et al. 2025 [9]
Soma → germline	Wnt	Wnt4–Fz4	5/5	Sp-8	No	2° Sc_1	Yes	Wang et al. 2021 [17]; van Nierop y Sanchez et al. 2025 [9]
Soma → germline	BMP	Gbb–Put	5/5	GSC	Yes	GSC		Kawase et al. 2004 [4]; Shivdasani & Ingham 2003 [5]; Leatherman & DiNardo 2010 [3]
Soma → germline	BMP	Gbb–Tkv	5/5	Sp-8	Yes	GSC		Kawase et al. 2004 [4]; Shivdasani & Ingham 2003 [5]; Leatherman & DiNardo 2010 [3]
Soma → germline	Wnt	Wg–Arr	5/5	Gb	Yes	Gb		Wang et al. 2021 [17]; van Nierop y Sanchez et al. 2025 [9]
Soma → germline	Wnt	Wg–Fz	5/5	Gb	Yes	Gb		Wang et al. 2021 [17]; van Nierop y Sanchez et al. 2025 [9]
Soma → germline	Wnt	Wg–Fz2	5/5	Gb	Yes	Gb		Wang et al. 2021 [17]; van Nierop y Sanchez et al. 2025 [9]
Soma → germline	Wnt	Wg–Fz3	5/5	Gb	Yes	Gb		Wang et al. 2021 [17]; van Nierop y Sanchez et al. 2025 [9]
Soma → germline	Wnt	Wg–Fz4	5/5	Gb	Yes	Gb		Wang et al. 2021 [17]; van Nierop y Sanchez et al. 2025 [9]
Soma → germline	Wnt	Wnt6–Arr	5/5	GSC	Yes	GSC		Wang et al. 2021 [17]; van Nierop y Sanchez et al. 2025 [9]
Soma → germline	Wnt	Wnt6–Fz	5/5	Gb	Yes	Gb		Wang et al. 2021 [17]; van Nierop y Sanchez et al. 2025 [9]
Soma → germline	Wnt	Wnt6–Fz2	5/5	Gb	Yes	Gb		Wang et al. 2021 [17]; van Nierop y Sanchez et al. 2025 [9]
Soma → germline	Wnt	Wnt6–Fz3	5/5	Gb	Yes	GSC		Wang et al. 2021 [17]; van Nierop y Sanchez et al. 2025 [9]
Soma → germline	Wnt	Wnt6–Fz4	5/5	Gb	Yes	Gb		Wang et al. 2021 [17]; van Nierop y Sanchez et al. 2025 [9]
Listed: literature pairs whose DRAFT communication score peaks at an early stage (germline: GSC to Sp-16; soma: CySC to eSCC-3) in at least three of the five germline models (random seeds 2024–2028) or, for soma receivers, in the soma model.
LR expression product: mean sender ligand expression × mean receiver receptor expression, with the same stage groups, expression gates and alignment as DRAFT. Yes: its peak is also early.
Per direction (listed / evaluated literature pairs; of which also early with the LR expression product): hub → germline 11/24 (0); hub → soma 6/20 (0); soma → germline 18/21 (12); germline → soma 0/1. The only evaluated germline → soma pair, Spi–Egfr, peaks at lSCC-1 with DRAFT and at eSCC-1 with the LR expression product.
Hub ligand expression is constant over the receiver stages, so hub pairs sharing a receptor have the same DRAFT curve. Fig. 6d: early with DRAFT and late with the LR expression product in all five germline models.
Reference numbers refer to the References sheet.

### Sheet: References
References for Supplementary Tables 8 and 9
No.	Reference	DOI
1	Kiger, A. A., Jones, D. L., Schulz, C., Rogers, M. B. & Fuller, M. T. Stem cell self-renewal specified by JAK-STAT activation in response to a support cell cue. Science 294, 2542–2545 (2001).	https://doi.org/10.1126/science.1066707
2	Tulina, N. & Matunis, E. Control of stem cell self-renewal in Drosophila spermatogenesis by JAK-STAT signaling. Science 294, 2546–2549 (2001).	https://doi.org/10.1126/science.1066700
3	Leatherman, J. L. & DiNardo, S. Germline self-renewal requires cyst stem cells and stat regulates niche adhesion in Drosophila testes. Nat. Cell Biol. 12, 806–811 (2010).	https://doi.org/10.1038/ncb2086
4	Kawase, E., Wong, M. D., Ding, B. C. & Xie, T. Gbb/Bmp signaling is essential for maintaining germline stem cells and for repressing bam transcription in the Drosophila testis. Development 131, 1365–1375 (2004).	https://doi.org/10.1242/dev.01025
5	Shivdasani, A. A. & Ingham, P. W. Regulation of stem cell maintenance and transit amplifying cell proliferation by TGF-β signaling in Drosophila spermatogenesis. Curr. Biol. 13, 2065–2072 (2003).	https://doi.org/10.1016/j.cub.2003.10.063
6	Schulz, C. et al. A misexpression screen reveals effects of bag-of-marbles and TGFβ class signaling on the Drosophila male germ-line stem cell lineage. Genetics 167, 707–723 (2004).	https://doi.org/10.1534/genetics.103.023184
7	Michel, M., Raabe, I., Kupinski, A. P., Pérez-Palencia, R. & Bökel, C. Local BMP receptor activation at adherens junctions in the Drosophila germline stem cell niche. Nat. Commun. 2, 415 (2011).	https://doi.org/10.1038/ncomms1426
8	Inaba, M., Buszczak, M. & Yamashita, Y. M. Nanotubes mediate niche–stem-cell signalling in the Drosophila testis. Nature 523, 329–332 (2015).	https://doi.org/10.1038/nature14602
9	van Nierop y Sanchez, P. et al. Dissecting the enhancer gene regulatory network in early Drosophila spermatogenesis. Nat. Commun. 16, 6766 (2025).	https://doi.org/10.1038/s41467-025-62046-9
10	Leatherman, J. L. & DiNardo, S. Zfh-1 controls somatic stem cell self-renewal in the Drosophila testis and nonautonomously influences germline stem cell self-renewal. Cell Stem Cell 3, 44–54 (2008).	https://doi.org/10.1016/j.stem.2008.05.001
11	Flaherty, M. S. et al. chinmo is a functional effector of the JAK/STAT pathway that regulates eye development, tumor formation, and stem cell self-renewal in Drosophila. Dev. Cell 18, 556–568 (2010).	https://doi.org/10.1016/j.devcel.2010.02.006
12	Michel, M., Kupinski, A. P., Raabe, I. & Bökel, C. Hh signalling is essential for somatic stem cell maintenance in the Drosophila testis niche. Development 139, 2663–2669 (2012).	https://doi.org/10.1242/dev.075242
13	Amoyel, M., Sanny, J., Burel, M. & Bach, E. A. Hedgehog is required for CySC self-renewal but does not contribute to the GSC niche in the Drosophila testis. Development 140, 56–65 (2013).	https://doi.org/10.1242/dev.086413
14	Zhang, Z., Lv, X., Jiang, J., Zhang, L. & Zhao, Y. Dual roles of Hh signaling in the regulation of somatic stem cell self-renewal and germline stem cell maintenance in Drosophila testis. Cell Res. 23, 573–576 (2013).	https://doi.org/10.1038/cr.2013.29
15	Chen, T.-A. et al. Canonical Wnt signaling promotes formation of somatic permeability barrier for proper germ cell differentiation. Front. Cell Dev. Biol. 10, 877047 (2022).	https://doi.org/10.3389/fcell.2022.877047
16	Stine, R. R., Greenspan, L. J., Ramachandran, K. V. & Matunis, E. L. Coordinate regulation of stem cell competition by Slit-Robo and JAK-STAT signaling in the Drosophila testis. PLoS Genet. 10, e1004713 (2014).	https://doi.org/10.1371/journal.pgen.1004713
17	Wang, M. et al. Wnt6 regulates the homeostasis of the stem cell niche via Rac1- and Cdc42-mediated noncanonical Wnt signalling pathways in Drosophila testis. Exp. Cell Res. 402, 112511 (2021).	https://doi.org/10.1016/j.yexcr.2021.112511
18	Kiger, A. A., White-Cooper, H. & Fuller, M. T. Somatic support cells restrict germline stem cell self-renewal and promote differentiation. Nature 407, 750–754 (2000).	https://doi.org/10.1038/35037606
19	Tran, J., Brenner, T. J. & DiNardo, S. Somatic control over the germline stem cell lineage during Drosophila spermatogenesis. Nature 407, 754–757 (2000).	https://doi.org/10.1038/35037613
20	Schulz, C., Wood, C. G., Jones, D. L., Tazuke, S. I. & Fuller, M. T. Signaling from germ cells mediated by the rhomboid homolog stet organizes encapsulation by somatic support cells. Development 129, 4523–4534 (2002).	https://doi.org/10.1242/dev.129.19.4523
21	Sarkar, A. et al. Antagonistic roles of Rac and Rho in organizing the germ cell microenvironment. Curr. Biol. 17, 1253–1258 (2007).	https://doi.org/10.1016/j.cub.2007.06.048
22	Hudson, A. G., Parrott, B. B., Qian, Y. & Schulz, C. A temporal signature of epidermal growth factor signaling regulates the differentiation of germline cells in testes of Drosophila melanogaster. PLoS ONE 8, e70678 (2013).	https://doi.org/10.1371/journal.pone.0070678
23	Ng, C. L., Qian, Y. & Schulz, C. Notch and Delta are required for survival of the germline stem cell lineage in testes of Drosophila melanogaster. PLoS ONE 14, e0222471 (2019).	https://doi.org/10.1371/journal.pone.0222471
