## Supplementary Tables 12 and 13 for "DRAFT: graph-recurrent learning of dynamic gene regulatory networks along single-cell multi-omics trajectories"

### Sheet: Supplementary Table 12
Supplementary Table 12 - Drosophila melanogaster Stocks Used in this Study
Type	current_symbol	Description	external ID	Provider
UAS-RNAi	mCherry	y[1] sc[*] v[1] sev[21]; P{y[+t7.7] v[+t1.8]=VALIUM20-mCherry}attP2	BL35785	Bloomington
UAS-RNAi	mondo	y[1] v[1]; P{y[+t7.7] v[+t1.8]=TRiP.JF02400}attP2	BL27059	Bloomington
GAL4-Driver	nos-Gal4	P{w[+mC]=GAL4::VP16-nanos.UTR}MVD2, w[1118]	BL7303	Bloomington

### Sheet: Supplementary Table 13
Primary antibodies used in this study
Antigen	Host	Provider	dilution	external link
Vasa	guinea pig	DSHB	1-1000	https://dshb.biology.uiowa.edu/Anti-vasa-Gp-IgG
Fas3	mouse	DSHB	1-100	https://dshb.biology.uiowa.edu/7G10-anti-Fasciclin-III
zfh1	rabbit	Ruth Lehmann	1-7000	https://doi.org/10.1242/dev.125.4.655
Secondary antibodies used in this study
Secondary antibody	Host	Provider	dilution	external link
mouse 488	goat	Thermo	1-300	https://www.thermofisher.com/antibody/product/Goat-anti-Mouse-IgG-H-L-Highly-Cross-Adsorbed-Secondary-Antibody-Polyclonal/A32723
rabbit 568	goat	Thermo	1-300	https://www.thermofisher.com/antibody/product/Goat-anti-Rabbit-IgG-H-L-Cross-Adsorbed-Secondary-Antibody-Polyclonal/A-11011
guinea pig 647	goat	Thermo	1-300	https://www.thermofisher.com/antibody/product/Goat-anti-Guinea-Pig-IgG-H-L-Highly-Cross-Adsorbed-Secondary-Antibody-Polyclonal/A-21450
smFISH probes used in this study
Target gene	Oligo	Sequence
Mondo	mondo_1	GCTGGACGAAGATCAATAAGGGAACAGTGC
Mondo	mondo_2	TCAAGACTAGCACTCGAGACTGTTGACGTG
Mondo	mondo_3	TCGTAAAGCTGCCGAACATGTTCTGTACCC
Mondo	mondo_4	TCGTTACAGGCGCTCCATTAGCTGGCAAAA
Mondo	mondo_5	TGAAGGTGCGTCAGCGAATTGTTTAGCTCG
Mondo	mondo_6	TGATGACGAACTGTTCGCCACTGCTGTTTG
Mondo	mondo_7	GAAACATTCAGTGGTAAGCTGTTGGAGCGG
Mondo	mondo_8	CAAAATGGTGTTTGGCGAAACCCATGTGGC
Mondo	mondo_9	CTGACAGCAGTCTGTAGTTGCTGTTGCTGA
Mondo	mondo_10	TAACCTGCTGCTGACGCGTAAGCTGCAAAA
Mondo	mondo_11	ACCTTGACGTTGAGTTGCTGCTGATGCTGA
Mondo	mondo_12	AATGAAGACACTACCACGTGTTGCTGCTGC
Mondo	mondo_13	GCAACAGAAAATCGTTGCTCTACCTCACCG
Mondo	mondo_14	ATGGGCGTGTTAAGCTCAAGCATGCTAGCA
Mondo	mondo_15	TGCAATACAGCGTATGAGGAGCACCGACAA
Mondo	mondo_16	ATAGTTCCTGCGCCATTTCCTGTATTCGGC
Mondo	mondo_17	AACAGCTGAGTGCCGTTTCCAGTATTTGCC
Mondo	mondo_18	ATGTATATCAACGTCCAGCGGCGACGCAAA
Mondo	mondo_19	AGCAACGCCAGATGACATTGTTCAGGCGAA
Mondo	mondo_20	ATGCACTTGAAGAGTTTGGTGAGCGAGGTC
Mondo	mondo_21	CTTTAAAACATTGCGCTCCTGTCGCAGTTGC
Mondo	mondo_22	GCTGGAATTTTAGGCTGGTTGTAGGAGACAG
Mondo	mondo_23	GAAAAGTTCCCGTCGAGGCGGACTTCTTAAA
Mondo	mondo_24	CTGTTGTTCGGCCAACATTTGCTGATACAGG
Mondo	mondo_25	GTTGTTGTCGTTTGCGCTAGCAGGTCCAAAA
Mondo	mondo_26	GCGCCATTGTTACTGCTGTTTACCACATCCA
Mondo	mondo_27	GCATTAAGTTCCTATCGTTCAGAGGCGACCA
Mondo	mondo_28	GTCCTTCCACCGAAGTCGTACTCCTTTGAAA
Mondo	mondo_29	GGGTGAGGTTAGTTTTTGACTGTAGGCCAGA
Mondo	mondo_30	CTGCAATTGCTGGAAGTTTTGGCACAGAGAC
Mondo	mondo_31	CAATGTACTTGGTGGCTCCGAAACAATATCCG
Mondo	mondo_32	GGCAAGCAAAGGTTCCAGAATGAGACCCAAAA
Mondo	mondo_33	CTTAACTTGGCGTTGGGATTTAGCTGAAGCTG
Mondo	mondo_34	CAAACTCAAGCTATTACTGCCCACGTTAGCTG
Mondo	mondo_35	GAAGCTGAGAATCATTGTTGGATTGCTGCACC
Mondo	mondo_36	GTCATCTAAATTCGGTTGCAAGGGACCAAGAC
Mondo	mondo_37	TTCTGGAGGGCTTTGGCCACCTCCTC
Mondo	mondo_38	TGTTGTAACGCCGCTTCTGCTCGGCG
Mondo	mondo_39	ATATGGCCAGCACGACGCTGCGTGTC
Mondo	mondo_40	TGACAGCCATAGGCAAGGAGGCGGAC
Mondo	mondo_41	GTGGTGGCTATGGCACTGACGGAAGG
Mondo	mondo_42	TCATGATGCAGCTGGCGACCATCGGG
Mondo	mondo_43	CTGCTGGTGCTGCTGCTGCAACAAGC
Mondo	mondo_44	GCATTTGCGGGGGCTCTTGCTGCAGA
Mondo	mondo_45	GCGTTTGTTGCCTGGGCCGAAAAGGG
Mondo	mondo_46	GAGCGAGCTGCTGTTGTTGGGAAGCC
Mondo	mondo_47	TCTGGTGCATTGTGGGCTGGGCCTTG
Mondo	mondo_48	CTCCAGGTGGGAGGTCACCATGCTCA
Mondo	mondo_49	TCCATGGCGCTGAAGTGGGCCACTGT
Mondo	mondo_50	ACCGGGGTCCTCAGGGTCTAGCATCT
Mondo	mondo_51	CTGACGCCGAAGCACCTACTCCCGTT
Mondo	mondo_52	GTGGTCCGCTCCCTTTTGTAGCATGGC
Mondo	mondo_53	CTGTGACTCGTGGAACGTCGATTCCGG
kuz	kuz_1	TGTTGCTGCTGCTGTTGC
kuz	kuz_2	TTTCGGCGTGTAGAACGC
kuz	kuz_3	CGGTTGCTGTAGTTGCAG
kuz	kuz_4	TCCATCGCTTCTTCTCGC
kuz	kuz_5	CAATCGTGCGGATGCTGT
kuz	kuz_6	TCGCTGATTGGGATGACG
kuz	kuz_7	ACGCAACGTGTTCATGGG
kuz	kuz_8	TTCGCTGATTCGACGAGC
kuz	kuz_9	CACTCCCATCAGAACCAC
kuz	kuz_10	AACACATCGCAGTAGCCC
kuz	kuz_11	TATCGGCAAACTCGCTGG
kuz	kuz_12	CCAGAGCAAACATGGCGA
kuz	kuz_13	ACATTCACCGCGGATGCA
kuz	kuz_14	CTTGTCATCGCGATGACG
kuz	kuz_15	ACTTCTGGTGGTAGCTCG
kuz	kuz_16	GCACAAAGGTGCAGGAGT
kuz	kuz_17	ACCAGCACGTCAAGGACA
kuz	kuz_18	CAACGTAAGCTGCGACAC
kuz	kuz_19	CAAAGGTGATGATGCCCG
kuz	kuz_20	TGAGTGATCGCTTGGTGC
kuz	kuz_21	GCAAATTCCACCAGAGGC
kuz	kuz_22	GAATTGCGACAGGCCGAA
kuz	kuz_23	GTATGTTGCGATGCTCGG
kuz	kuz_24	ATGTGATTTCCTCGCGCG
kuz	kuz_25	ATCCACCTCGTACTTGCG
kuz	kuz_26	ATCGTGGTCAGCAATGCC
kuz	kuz_27	GAATGTAGAGCGAGCAGG
kuz	kuz_28	TCCATCCACTGAGAGACC
kuz	kuz_29	TCAAGTTCGTCCTCGGCA
kuz	kuz_30	CTGTTGTGGGTGGGAATG
kuz	kuz_31	ACGGCAGTAGTACTGGTG
kuz	kuz_32	TTTTGGCCAAAGGCCGTG
kuz	kuz_33	CCCTCGAATACCCCATTG
kuz	kuz_34	GGAGACATCAATGGGACC
kuz	kuz_35	TGACTAGCTCGGATGTGC
kuz	kuz_36	CGCTTCTTCGGATTGGAAC
kuz	kuz_37	CCAATTGTCGACGATCCAC
kuz	kuz_38	GTCGAACTTTGTGTTGCGG
kuz	kuz_39	GTAATTAACGGCCGTCACG
kuz	kuz_40	CAACTCTTCGACGGCTGAA
kuz	kuz_41	GGTATACTCTGGAAGCTGC
kuz	kuz_42	GCTGAGGATGTCGTTGAAG
kuz	kuz_43	GTTGCTGTTGCATTTGCTGC
kuz	kuz_44	GAACGAACCCATGACCACAA
kuz	kuz_45	CGAGGTAAGGAAGCACTTTG
kuz	kuz_46	CGCTGTTCCATTGTTGCACA
kuz	kuz_47	CAAAGTTGTGGCCAATCTCG
kuz	kuz_48	GCCAGTGAAATCTCTGTAGG
kuz	kuz_49	CGATCTTAATGCGTTGCACC
kuz	kuz_50	CGTATGTGGCGCCATATCAA
kuz	kuz_51	CTTCCTTCGTGTACTTCTGG
kuz	kuz_52	GATAGTCCTTTGACATGGGC
kuz	kuz_53	GCTCCTTTTCGTCCTCGAAA
mamo	mamo_1	TCTCGTGCGCCTTGAGTA
mamo	mamo_2	GTGGCGCAGCTTAAATGC
mamo	mamo_3	TTGAGATCGCCCAGCAGA
mamo	mamo_4	TGCTGCTGTTGCTGCTGA
mamo	mamo_5	AAAGGCATCTCCTGGGAC
mamo	mamo_6	TGTGTCTGCTGTGACTGC
mamo	mamo_7	GAGACTCAATGGCACCGA
mamo	mamo_8	CAGCCACCAATACTGAGG
mamo	mamo_9	ATGAGGATGGCAGGGTGA
mamo	mamo_10	GTATCAATGTGGAGCCGG
mamo	mamo_11	GACCCAAATCGTTGCTGC
mamo	mamo_12	TCGTCATCCGAGTGCGTA
mamo	mamo_13	GTATGGTGGTGCTGCGAA
mamo	mamo_14	TCGTCCAGATCCTCTTCG
mamo	mamo_15	TCCTGCTCCAATCGATCG
mamo	mamo_16	ACGCTGAGGTTTTCCCAC
mamo	mamo_17	TTGCTGTTGCTGCTGCTG
mamo	mamo_18	TCCACATCGTCATCCTCC
mamo	mamo_19	GGATGTTGCTGCCGTAGA
mamo	mamo_20	AGGAACAGGCTCTGGAAG
mamo	mamo_21	TGCCCATATGGCCAAGGA
mamo	mamo_22	GGAACGAGCGGCATTAAC
mamo	mamo_23	ACTTAGCATGCGACAGCG
mamo	mamo_24	TACCTGTTCCACGTCACC
mamo	mamo_25	CCGGAGCCGAATCGTAAA
mamo	mamo_26	GGTATCACCATCATCCGG
mamo	mamo_27	CAATGGCCAGTGTGGACA
mamo	mamo_28	CCAAGAAACCCGAAACGG
mamo	mamo_29	CCTCCAAGGCAAAGCGTT
mamo	mamo_30	CCAAGGATGAGGATCTGC
